# The MyLo CRISPR-Cas9 Toolkit: A Markerless Yeast Localization and Overexpression CRISPR-Cas9 Toolkit

**DOI:** 10.1101/2021.12.15.472800

**Authors:** Björn D.M. Bean, Malcolm Whiteway, Vincent J.J. Martin

## Abstract

The genetic tractability of the yeast Saccharomyces cerevisiae has made it a key model organism for basic research and a target for metabolic engineering. To streamline the introduction of tagged genes and compartmental markers with powerful CRISPR-Cas9-based genome editing tools we constructed a Markerless Yeast Localization and Overexpression (MyLO) CRISPR-Cas9 toolkit with three components: (i) a set of optimized S. pyogenes Cas9-guide RNA (gRNA) expression vectors with five selectable markers and the option to either pre-clone or co-transform the gRNAs; (ii) vectors for the one-step construction of integration cassettes expressing an untagged or GFP/RFP/HA-tagged gene of interest at one of three levels, supporting localization and overexpression studies; and (iii) integration cassettes containing moderately expressed GFP- or RFP-tagged compartmental markers for colocalization experiments. These components allow rapid, high efficiency genomic integrations and modifications with only transient selection for the Cas9 vector, resulting in markerless transformations. To demonstrate the ease of use, we applied our complete set of compartmental markers to co-label all target subcellular compartments with GFP and RFP. Thus, the MyLO toolkit packages CRISPR-Cas9 technology into a flexible, optimized bundle to simplify yeast research.
