## Supplementary Tables 1-3 for "The MyLo CRISPR-Cas9 Toolkit: A Markerless Yeast Localization and Overexpression CRISPR-Cas9 Toolkit"

### Sheet: 1 - MyLO Toolkit Plasmids
MyLO Toolkit Plasmids (note: pBBK1-96 are included in the toolkit available on Addgene; pBB91 and pRS426 were used in this work but are not part of the kit)
ID	Description	Type	Source
pBBK01	pCAS-Tyr-[gRNA: BsaI GFP dropout] (KanR, AmpR)	pCAS parent	This study
pBBK02	pCAS-Tyr-[gRNA: BsaI GFP dropout] (SplitKanR, AmpR)	pCAS parent	This study
pBBK03	pCAS-Tyr-[gRNA: BsaI GFP dropout] (HygR,AmpR)	pCAS parent	This study
pBBK04	pCAS-Tyr-[gRNA: BsaI GFP dropout] (SplitHygR,AmpR)	pCAS parent	This study
pBBK05	pCAS-Tyr-[gRNA: BsaI GFP dropout] (NatR,AmpR)	pCAS parent	This study
pBBK06	pCAS-Tyr-[gRNA: BsaI GFP dropout] (SplitNatR,AmpR)	pCAS parent	This study
pBBK07	pCAS-Tyr-[gRNA: BsaI GFP dropout] (LEU2,AmpR)	pCAS parent	This study
pBBK08	pCAS-Tyr-[gRNA: BsaI GFP dropout] (SplitLEU2,AmpR)	pCAS parent	This study
pBBK09	pCAS-Tyr-[gRNA: BsaI GFP dropout] (BsmBI-flanked URA3, AmpR)	pCAS parent	This study
pBBK10	pCAS-Tyr-[gRNA: BsaI GFP dropout] (SplitURA3,AmpR)	pCAS parent	This study
pBBK11	pCAS-Tyr-[gRNA: 1=FF18] (SplitKanR, AmpR)	pCAS with precloned guide	This study
pBBK12	pCAS-Tyr-[gRNA: 2=FF21] (SplitKanR, AmpR)	pCAS with precloned guide	This study
pBBK13	pCAS-Tyr-[gRNA: 3=UserXII-2] (SplitKanR, AmpR)	pCAS with precloned guide	This study
pBBK14	pCAS-Tyr-[gRNA: 4=UserXII-5] (SplitKanR, AmpR)	pCAS with precloned guide	This study
pBBK15	pCAS-Tyr-[gRNA: 5=ARS308] (SplitKanR, AmpR)	pCAS with precloned guide	This study
pBBK16	pCAS-Tyr-[gRNA: 6=ARS416] (SplitKanR, AmpR)	pCAS with precloned guide	This study
pBBK17	pCAS-Tyr-[gRNA: 7=HIS3] (SplitKanR, AmpR)	pCAS with precloned guide	This study
pBBK18	pCAS-Tyr-[gRNA: 1=FF18] (SplitHygR, AmpR)	pCAS with precloned guide	This study
pBBK19	pCAS-Tyr-[gRNA: 2=FF21] (SplitHygR, AmpR)	pCAS with precloned guide	This study
pBBK20	pCAS-Tyr-[gRNA: 3=UserXII-2] (SplitHygR, AmpR)	pCAS with precloned guide	This study
pBBK21	pCAS-Tyr-[gRNA: 4=UserXII-5] (SplitHygR, AmpR)	pCAS with precloned guide	This study
pBBK22	pCAS-Tyr-[gRNA: 5=ARS308] (SplitHygR, AmpR)	pCAS with precloned guide	This study
pBBK23	pCAS-Tyr-[gRNA: 6=ARS416] (SplitHygR, AmpR)	pCAS with precloned guide	This study
pBBK24	pCAS-Tyr-[gRNA: 7=HIS3] (SplitHygR, AmpR)	pCAS with precloned guide	This study
pBBK25	pHomL-TDH3p-Neon(gfp)-Link-GFPdropout-SSA1t-HomR (AmpR)	GOI-ready vector (GFP)	This study
pBBK26	pHomL-TEF2p-Neon(gfp)-Link-GFPdropout-SSA1t-HomR (AmpR)	GOI-ready vector (GFP)	This study
pBBK27	pHomL-RPL18Bp-Neon(gfp)-Link-GFPdropout-SSA1t-HomR (AmpR)	GOI-ready vector (GFP)	This study
pBBK28	pHomL-TDH3p-GFPdropout-Link-Neon(gfp)-SSA1t-HomR (AmpR)	GOI-ready vector (GFP)	This study
pBBK29	pHomL-TEF2p-GFPdropout-Link-Neon(gfp)-SSA1t-HomR (AmpR)	GOI-ready vector (GFP)	This study
pBBK30	pHomL-RPL18Bp-GFPdropout-Link-Neon(gfp)-SSA1t-HomR (AmpR)	GOI-ready vector (GFP)	This study
pBBK31	pHomL-TDH3p-Scarlet(rfp)-Link-GFPdropout-SSA1t-HomR (AmpR)	GOI-ready vector (RFP)	This study
pBBK32	pHomL-TEF2p-Scarlet(rfp)-Link-GFPdropout-SSA1t-HomR (AmpR)	GOI-ready vector (RFP)	This study
pBBK33	pHomL-RPL18Bp-Scarlet(rfp)-Link-GFPdropout-SSA1t-HomR (AmpR)	GOI-ready vector (RFP)	This study
pBBK34	pHomL-TDH3p-GFPdropout-Link-Scarlet(rfp)-SSA1t-HomR (AmpR)	GOI-ready vector (RFP)	This study
pBBK35	pHomL-TEF2p-GFPdropout-Link-Scarlet(rfp)-SSA1t-HomR (AmpR)	GOI-ready vector (RFP)	This study
pBBK36	pHomL-RPL18Bp-GFPdropout-Link-Scarlet(rfp)-SSA1t-HomR (AmpR)	GOI-ready vector (RFP)	This study
pBBK37	pHomL-TDH3p-3HA-Link-GFPdropout-SSA1t-HomR (AmpR)	GOI-ready vector (3xHA)	This study
pBBK38	pHomL-TEF2p-3HA-Link-GFPdropout-SSA1t-HomR (AmpR)	GOI-ready vector (3xHA)	This study
pBBK39	pHomL-RPL18Bp-3HA-Link-GFPdropout-SSA1t-HomR (AmpR)	GOI-ready vector (3xHA)	This study
pBBK40	pHomL-TDH3p-GFPdropout-Link-3HA-SSA1t-HomR (AmpR)	GOI-ready vector (3xHA)	This study
pBBK41	pHomL-TEF2p-GFPdropout-Link-3HA-SSA1t-HomR (AmpR)	GOI-ready vector (3xHA)	This study
pBBK42	pHomL-RPL18Bp-GFPdropout-Link-3HA-SSA1t-HomR (AmpR)	GOI-ready vector (3xHA)	This study
pBBK43	pHomL-TDH3p-GFPdropout-SSA1t-HomR (AmpR)	GOI-ready vector (no tag)	This study
pBBK44	pHomL-TEF2p-GFPdropout-SSA1t-HomR (AmpR)	GOI-ready vector (no tag)	This study
pBBK45	pHomL-RPL18Bp-GFPdropout-SSA1t-HomR (AmpR)	GOI-ready vector (no tag)	This study
pBBK46	pHomL-RPL18Bp-RPC19-Link-Neon(gfp)-SSA1t-HomR (AmpR)	GFP marker - nucleolus	This study
pBBK47	pHomL-RPL18Bp-SRM1-Link-Neon(gfp)-SSA1t-HomR (AmpR)	GFP marker - nucleus	This study
pBBK48	pHomL-RPL18Bp-SPC42-Link-Neon(gfp)-SSA1t-HomR (AmpR)	GFP marker - spindle pole	This study
pBBK49	pHomL-RPL18Bp-Neon(gfp)-Link-TUB1-SSA1t-HomR (AmpR)	GFP marker - microtubules	This study
pBBK50	pHomL-RPL18Bp-ARC35-Link-Neon(gfp)-SSA1t-HomR (AmpR)	GFP marker - actin cytoskeleton	This study
pBBK51	pHomL-RPL18Bp-Neon(gfp)-Link-SCS2tmh-SSA1t-HomR (AmpR)	GFP marker - endoplasmic reticulum	This study
pBBK52	pHomL-RPL18Bp-Neon(gfp)-Link-SED5-SSA1t-HomR (AmpR)	GFP marker - early Golgi	This study
pBBK53	pHomL-RPL18Bp-Neon(gfp)-Link-SFT2-SSA1t-HomR (AmpR)	GFP marker - late Golgi	This study
pBBK54	pHomL-RPL18Bp-Neon(gfp)-Link-2xPH(PLCd)-SSA1t-HomR (AmpR)	GFP marker - plasma membrane	This study
pBBK55	pHomL-RPL18Bp-PIL1-Link-Neon(gfp)-SSA1t-HomR (AmpR)	GFP marker - eisosomes	This study
pBBK56	pHomL-RPL18Bp-Neon(gfp)-Link-VPS21-SSA1t-HomR (AmpR)	GFP marker - endosomes	This study
pBBK57	pHomL-RPL18Bp-SNF7-Link-Neon(gfp)-SSA1t-HomR (AmpR)	GFP marker - endosome, class E compartment	This study
pBBK58	pHomL-RPL18Bp-Neon(gfp)-Link-YPT7-SSA1t-HomR (AmpR)	GFP marker - vacuole, late endosome	This study
pBBK59	pHomL-RPL18Bp-Neon(gfp)-Link-VAM3-SSA1t-HomR (AmpR)	GFP marker - vacuole	This study
pBBK60	pHomL-RPL18Bp-PRC1-Link-Neon(gfp)-SSA1t-HomR (AmpR)	GFP marker - vacuole	This study
pBBK61	pHomL-RPL18Bp-Neon(gfp)-Link-ATG8-SSA1t-HomR (AmpR)	GFP marker - autophagosome	This study
pBBK62	pHomL-RPL18Bp-ERG6-Link-Neon(gfp)-SSA1t-HomR (AmpR)	GFP marker - lipid droplet	This study
pBBK63	pHomL-RPL18Bp-PDR16-Link-Neon(gfp)-SSA1t-HomR (AmpR)	GFP marker - lipid droplet	This study
pBBK64	pHomL-RPL18Bp-PEX25-Link-Neon(gfp)-SSA1t-HomR (AmpR)	GFP marker - peroxisome	This study
pBBK65	pHomL-RPL18Bp-preCOX4-Link-Neon(gfp)-SSA1t-HomR (AmpR)	GFP marker - mitochondria	This study
pBBK66	pHomL-RPL18Bp-TOM70-Link-Neon(gfp)-SSA1t-HomR (AmpR)	GFP marker - mitochondria	This study
pBBK67	pHomL-RPL18Bp-RPC19-Link-Scarlet(rfp)-SSA1t-HomR (AmpR)	RFP marker - nucleolus	This study
pBBK68	pHomL-RPL18Bp-SRM1-Link-Scarlet(rfp)-SSA1t-HomR (AmpR)	RFP marker - nucleus	This study
pBBK69	pHomL-RPL18Bp-SPC42-Link-Scarlet(rfp)-SSA1t-HomR (AmpR)	RFP marker - spindle pole	This study
pBBK70	pHomL-RPL18Bp-Scarlet(rfp)-Link-TUB1-SSA1t-HomR (AmpR)	RFP marker - microtubules	This study
pBBK71	pHomL-RPL18Bp-ARC35-Link-Scarlet(rfp)-SSA1t-HomR (AmpR)	RFP marker - actin cytoskeleton	This study
pBBK72	pHomL-RPL18Bp-Scarlet(rfp)-Link-SCS2tmh-SSA1t-HomR (AmpR)	RFP marker - endoplasmic reticulum	This study
pBBK73	pHomL-RPL18Bp-Scarlet(rfp)-Link-SED5-SSA1t-HomR (AmpR)	RFP marker - early Golgi	This study
pBBK74	pHomL-RPL18Bp-Scarlet(rfp)-Link-SFT2-SSA1t-HomR (AmpR)	RFP marker - late Golgi	This study
pBBK75	pHomL-RPL18Bp-Scarlet(rfp)-Link-2xPH(PLCd)-SSA1t-HomR (AmpR)	RFP marker - plasma membrane	This study
pBBK76	pHomL-RPL18Bp-PIL1-Link-Scarlet(rfp)-SSA1t-HomR (AmpR)	RFP marker - eisosomes	This study
pBBK77	pHomL-RPL18Bp-Scarlet(rfp)-Link-VPS21-SSA1t-HomR (AmpR)	RFP marker - endosomes	This study
pBBK78	pHomL-RPL18Bp-SNF7-Link-Scarlet(rfp)-SSA1t-HomR (AmpR)	RFP marker - endosome, class E compartment	This study
pBBK79	pHomL-RPL18Bp-Scarlet(rfp)-Link-YPT7-SSA1t-HomR (AmpR)	RFP marker - vacuole, late endosome	This study
pBBK80	pHomL-RPL18Bp-Scarlet(rfp)-Link-VAM3-SSA1t-HomR (AmpR)	RFP marker - vacuole	This study
pBBK81	pHomL-RPL18Bp-PRC1-Link-Scarlet(rfp)-SSA1t-HomR (AmpR)	RFP marker - vacuole	This study
pBBK82	pHomL-RPL18Bp-Scarlet(rfp)-Link-ATG8-SSA1t-HomR (AmpR)	RFP marker - autophagosome	This study
pBBK83	pHomL-RPL18Bp-ERG6-Link-Scarlet(rfp)-SSA1t-HomR (AmpR)	RFP marker - lipid droplet	This study
pBBK84	pHomL-RPL18Bp-PDR16-Link-Scarlet(rfp)-SSA1t-HomR (AmpR)	RFP marker - lipid droplet	This study
pBBK85	pHomL-RPL18Bp-PEX25-Link-Scarlet(rfp)-SSA1t-HomR (AmpR)	RFP marker - peroxisome	This study
pBBK86	pHomL-RPL18Bp-preCOX4-Link-Scarlet(rfp)-SSA1t-HomR (AmpR)	RFP marker - mitochondria	This study
pBBK87	pHomL-RPL18Bp-TOM70-Link-Scarlet(rfp)-SSA1t-HomR (AmpR)	RFP marker - mitochondria	This study
pBBK88	pHomL-TDH3p-Neon(gfp)-Link-2xPH(PLCd)-SSA1t-HomR (AmpR)	bright GFP marker - plasma membrane	This study
pBBK89	pHomL-TDH3p-Scarlet(rfp)-Link-2xPH-SSA1t-HomR (AmpR)	bright RFP marker - plasma membrane	This study
pBBK90	pHomL-TEF2p-Scarlet(rfp)-Link-2xPH-SSA1t-HomR (AmpR)	intermediate intensity RFP marker - plasma membrane	This study
pBBK91	pHomL-TDH3p-Neon(gfp)-Link-SCS2tmh-SSA1t-HomR (AmpR)	bright GFP marker - endoplasmic reticulum	This study
pBBK92	pHomL-TDH3p-Scarlet(rfp)-Link-SCS2tmh-SSA1t-HomR (AmpR)	bright RFP marker - endoplasmic reticulum	This study
pBBK93	pHomL-TDH3p-Neon(gfp)-SSA1t-HomR (AmpR)	bright GFP marker - cytosol (for transformation tests)	This study
pBBK94	pCAS-Tyr-[gRNA: 2xBsaI+NotI cut sites] (KanR)	pCAS vector with BsaI/NotI-digestable protspacer site, only KanR selection	This study
pBBK95	pCAS-Tyr-[gRNA: 2xBsaI+NotI cut sites] (HygR)	pCAS vector with BsaI/NotI-digestable protspacer site, only HygR selection	This study
pBBK96	pHomL-ConLS-GFPdropout-ConR1-HomR (AmpR)	GOI-ready vector precursor without promoter or terminator	This study
pBB91	pRS416-TEF1pr-mCherry(rfp)-2xPH(PLCd)-ADHt (URA3)	RFP marker - plasma membrane	Bean et al. 2018
pRS426	pRS426 (URA3)	Empty vector	Sikorski et al. 1989

### Sheet: 2 - Primers Used
Primer Number and Name	Sequence
BB29. 5' gRNA F	CACCTATATCTGCGTGTTGC
BB30. 3' gRNA R	GTCAAGACTGTCAAGGAGG
BB33. 5' gRNA R	AAAGTCCCATTCGCCAC
BB34. 3' gRNA F	GTTTTAGAGCTAGAAATAGCAAGTT
BB35. BsaINotI gRNAins R	GGAGACCTGTAAAGCGGCCGCAAACAATACCTTGGTCTCGAAAGTCCCATTCGCCAC
BB36. BsaINotI gRNAins F	CGAGACCAAGGTATTGTTTGCGGCCGCTTTACAGGTCTCCGTTTTAGAGCTAGAAATAGCAAGTT
BB731. FF18R F	GCATCGTCTCATCGGTCTCATACAaatcgtccccaacaaaag
BB732. FF18R R	ATGCCGTCTCAAGGGatctacttcgcacattatgtcg
BB733. FF21R F	GCATCGTCTCACCCTTCAGCACTGTACTTGTTTTTGC
BB734. FF21R R	GCATCGTCTCACGTTCGCTTAGTATAGTTATTAAACTACGGAC
BB735. XII-2R F	GCATCGTCTCAAACGCTCTCTCGAAATTTTTCTTAACG
BB736. XII-2R R	GCATCGTCTCACATAAAGAAATTCTTCCTGTGCTTC
BB737. XII-5R F	GCATCGTCTCATATGctcagaagtttgacagcaagc
BB738. XII-5R R	GCATCGTCTCAGGATctatctgttcttccgctctacc
BB739. 308R F	GCATCGTCTCAATCCCTACATATTGCTACCACTTCTATTACAC
BB740. 308R R	GCATCGTCTCACAGCTGTACTATAAGCGGAAGGGG
BB741. 416R F	CGTTCGTCTCAGCTGATGCTCCTTCACTATTTTAACATG
BB742. 416R R	GCATCGTCTCATGTAAAAATTTTACTGCCTATGTGTTGC
BB743. HIS3R F	GCATCGTCTCATACAAGCAGTAGCAGAACAGGCC
BB744. HIS3R R	GGATCGTCTCAGGTCTCATCGGCACTCAACGATTAGCGACC
BB759. 3 GFP drop F	GCATCGTCTCTTCGGCCTATATTATGtgagaccgaaagtgaaacg
BB760. 3b GFPdrop F	GCATCGTCTCTTCGGCCTATATTTCTtgagaccgaaagtgaaacg
BB761. 3/3b GFP drop R	ATGCCGTCTCAGGTCAAGGATtgagacctataaacgcagaaagg
BB764. Envy-Link F	GCATCGTCTCATCGGTCTCATATGTCTAAAGGCGAGGAATTG
BB770. SCS2tmh 3b F	GCATCGTCTCATCGGTCTCATTCTAATGAATCATCCAGCATGG
BB771. SCS2tmh 3b R	ATGCCGTCTCAggtctcaGGATctcgCTATCTGTAGAACCATCCTAAAACC
BB772. preCox4 3 F	GCATCGTCTCATCGGTCTCATATGCTTTCACTACGTCAATCTATAAGATTTTTCAAGCCAGCCACAAGAACTTTGTGTAGC
BB773. preCox4 3 R	ATGCCGTCTCAggtctcaGGATCCTTGCTGAAGCAGATATCTAGAGCTACACAAAGTTCTTGTGGC
BB809. 2xPH(PLCd) 3b F	GCATCGTCTCATCGGTCTCATTCTCCAGGTAGAACTCTCAGATCC
BB810. 2xPH(PLCd) 3b R	ATGCCGTCTCAggtctcaGGATctcgGCGACCGAGGTCGACTA
BB811. TOM70 3 F	GCATCGTCTCATCGGTCTCATATGAAGAGCTTCATTACAAGGAAC
BB812. TOM70 3 R	ATGCCGTCTCAggtctcaGGATCCCATTAAACCCTGTTCGCGTAATTTAG
BB886. RPC19 3 F	GCATCGTCTCATCGGTCTCATATGACTGAgGACATCGAACAAAAAAAGACCG
BB887. RPC19 3 R	ATGCCGTCTCAggtctcaGGATCCCATGCTCTTGATTTTTTCAGTAAAC
BB888. 2xPH NotIdel int R	ATGCCGTCTCAgccaCCTGCtGCCGCTGCCTTCTGCC
BB889. 2xPH NotIdel int F	GCATCGTCTCAtggcgcATTCagaAAGaGCGAATTCGCCCTTG
BB896. ARC35 3 F	GCATCGTCTCATCGGTCTCATATGCTACACTTACAACCACAAAAC
BB897. ARC35 3 R	ATGCCGTCTCAggtctcaGGATCCGTAGACAATCTTTCTACCGGTGAAG
BB901. Link-NeonGreen 4A F	GCATCGTCTCATCGGTCTCAATCCGGTCCTTCTGGCCCAACTGGCatggtttctaagggtgaagaag
BB902. Link-NeonGreen 4A R	ATGCCGTCTCAggtctcagccactcgagttacttgtacaattcgtccatacc
BB903. NeonGreen-Link 3A F	GCATCGTCTCATCGGTCTCATatggtttctaagggtgaagaag
BB904. NeonGreen-Link 3A R	ATGCCGTCTCAGGTCTCAAGAACCAGTTGGGCCAGAAGGACCAGActtgtacaattcgtccataccc
BB907. SPC42 3 F	GCATCGTCTCATCGGTCTCATATGAACGGATCTCCCACTC
BB908. SPC42 3 R	ATGCCGTCTCAggtctcaGGATCCTCGATTATTGGGAGTGGG
BB915. PRC1 3 F	GCATCGTCTCATCGGTCTCATATGAAAGCATTCACCAGTTTACTATG
BB916. PRC1 3 R	ATGCCGTCTCAggtctcaGGATCCTAAGGAGAAACCACCGTGG
BB927. SNF7 3 F	GCATCGTCTCATCGGTCTCATATGTGGTCATCACTTTTTGG
BB928. SNF7 3 R	ATGCCGTCTCAggtctcaGGATCCAAGCCCCATTTCTGCTTG
BB930. PEX25 3 F	GCATCGTCTCATCGGTCTCATATGAGTCAGTTTGGCACG
BB931. PEX25 3 R	ATGCCGTCTCAggtctcaGGATCCATCTTTTGAAGAGCAAAGTGACC
BB932. ERG6 3 F	GCATCGTCTCATCGGTCTCATATGAGTGAAACAGAATTGAGAAAAAGAC
BB933. ERG6 3 R	ATGCCGTCTCAggtctcaGGATCCTTGAGTTGCTTCTTGGGAAG
BB935. PDR16 3 F	GCATCGTCTCATCGGTCTCATATGTTCAAGAGATTTAGCAAAAAGAAG
BB936. PDR16 3 R	ATGCCGTCTCAggtctcaGGATCCCACGGTACTGCTTTCCG
BB947. ATG8 3b F	GCATCGTCTCATCGGTCTCATTCTATGAAGTCTACATTTAAGTCTGAATATCC
BB948. ATG8 3b R	ATGCCGTCTCAggtctcaGGATctcgCTACCTGCCAAATGTATTTTCTCC
BB950. YPT7 3b F	GCATCGTCTCATCGGTCTCATTCTATGTCTTCTAGAAAAAAAAATATTTTGAAAG
BB951. YPT7 3b R	ATGCCGTCTCAggtctcaGGATctcgCTAACAGCTACAAGAATTATTTTCTCCATC
BB953. SED5 3b F	GCATCGTCTCATCGGTCTCATTCTATGAACATAAAGGATAGAACTTCAGAATTTC
BB954. SED5 3b R	ATGCCGTCTCAggtctcaGGATctcgCTAATTGACTAAAACCCAAATAACGAAAAATAC
BB959. SFT2 3b F	GCATCGTCTCATCGGTCTCATTCTATGAGCGAGGAACCACCTTC
BB960. SFT2 3b R	ATGCCGTCTCAggtctcaGGATctcgCTAGATGCGCAGAACACCTCTTG
BB987. 3HA-Link 3A F	GCATCGTCTCATCGGTCTCATATGGAGTACCCCTACGACGTTCCCGACTACGCTGCAGAGTACCCATACGACGTGCCAGACTACGCGGCAGAATATCC
BB988. 3HA-Link 3A R	ATGCCGTCTCAGGTCTCAAGAACCAGTTGGGCCAGAAGGACCAGATTCTAACTTAGCGGCGTAATCTGGGACATCATACGGATATTCTGCCGCGTAG
BB997. AgTEF1p-URA3 F	ACTTCCTTTTAAAATCTTGCTAGGATACAGTTCTCACATCACATCCGAACATAAACAACaATGGAGACGTCGaaagctacatataaggaacgtgc
BB998. AgTEF1t-URA3 R	TACAAATGACAAGTTCTTGAAAACAAGAATCTTTTTATTGTCAGTACTGATTAGAGACGGTTTTGCTGGCCGCATC
BB999. URA3-AgTEF1t F	gatgcggccagcaaaacCGTCTCTAATCAGTACTGACAATAAAAAGATTCTTG
BB1000. AmpR-AgTEF1t R	tttaatttaaaaggatctaggtgaagatcctttttgATTAAGGGTTCTCGAGAGCTC
BB1001. AgTEF1t-AmpR F	CAGTGTCGAAAACGAGCTCTCGAGAACCCTTAATcaaaaaggatcttcacctagatcc
BB1002. RNR2p-AmpR R	GTGCTCTAAACTTTGCCTGCTTCTTGTTCGACTGTCGACgaacccctatttgtttatttttc
BB1003. AmpR-RNR2p F	catatttgaatgtatttagaaaaataaacaaataggggttcGTCGACAGTCGAACAAGAAGCAGGC
BB1004. intCas9 R	CTGTAGATAACAAATACGATTCTTCCGACGTGTATACCTTCTACGAGCTGTCCGTTTGAGTCGAGTCGCTTCCGCTGTC
BB1010. BsmB-KanR F	GCATCGTCTCACAatgggtaaggaaaagactcacg
BB1011. BsmBAat-KanR1 R	ATGCCGTCTCACAGCGACGTCgattccgactcgtccaac
BB1012. BsmBSbf-KanR2 F	GCATCGTCTCAGCTGCCTGCAGGatggcaaaggtagcgttg
BB1013. BsmB-KanR R	ATGCCGTCTCAGAttagaaaaactcatcgagcatc
BB1079. gRNA MoCl BsaI GFP F	CCTCCTCGCTGGCGCCGGCTGGGCAACACCTTCGGGTGGCGAATGGGACTCGAGACCgaaagtgaaacgtgatttcatg
BB1080. gRNA MoCl BsaI GFP R	GTTGATAACGGACTAGCCTTATTTTAACTTGCTATTTCTAGCTCTAAAACGGAGACCtataaacgcagaaaggccc
BB1089. SRM1 3 F	GCATCGTCTCATCGGTCTCATATGGTCAAAAGAACAGTCGCCACCAATGGAGAtGCGTCTGGCGCTCATAG
BB1090. SRM1 3 int R	ATGCCGTCTCAgaaCCaGCCGCAACGCTTTTGAAC
BB1091. SRM1 3 int F	GCATCGTCTCAGttcgCACCATTCAGTCGCGGTAG
BB1092. SRM1 3 R	ATGCCGTCTCAggtctcaGGATCCATCATCCATTTCATCCGCTC
BB1093. Envy 3 R	ATGCCGTCTCAggtctcaGGATCCTTTGTACAATTCGTCCATTCC
BB1095. ZsGreen1 F	GCATCGTCTCATCGGTCTCATatggcacagagtgagcatg
BB1096. ZsGreen1 R	ATGCCGTCTCAggtctcaGGATCCaggTAAcgcggagccactagcgatag
BB1105. BsmBI-HygR F	GCATCGTCTCACAatgggAaaGaaAccAgaaTTGacAgcTacgtctgtcgagaagtttctg
BB1106. BsmBI-HygR R	ATGCCGTCTCAGAttattcctttgccctcgg
BB1107. BsmBI-HygR int R	ATGCCGTCTCACAGCGACGTCgatcctgcaagctccgg
BB1108. BsmBI-HygR int F	GCATCGTCTCAGCTGCCTGCAGGacagggtgtcacgttgc
BB1110. BsmBI-LEU2 F	GCATCGTCTCACAatgtctgcccctaagaagatc
BB1111. BsmBI-LEU2 R	ATGCCGTCTCAGAttaagcaaggattttcttaacttcttc
BB1112. BsmBI-LEU2 int R	ATGCCGTCTCACAGCGACGTCtgctggtgattataataccatttagg
BB1113. BsmBI-LEU2 int F	GCATCGTCTCAGCTGCCTGCAGGtcctaaatggggaaccgg
BB1115. BsmBI-NatR F	GCATCGTCTCACAatgggtaccactcttgacgac
BB1116. BsmBI-NatR R	ATGCCGTCTCAGAttaggggcagggcatgc
BB1117. BsmBI-NatR int R	ATGCCGTCTCACAGCGACGTCagccagaggtgcccgg
BB1118. BsmBI-NatR int F	GCATCGTCTCtGCTGtCCTGCAGGccctgaccaaggtgttcc
BB1120. BsmBI-URA3 F	GCATCGTCTCACAatgtcgaaagctacatataaggaac
BB1121. BsmBI-URA3 R	ATGCCGTCTCAGAttagttttgctggccgc
BB1122. BsmBI-URA3 int R	ATGCCGTCTCACAGCGACGTCataatcaaccaatcgtaaccttc
BB1123. BsmBI-URA3 int F	GCATCGTCTCAGCTGCCTGCAGGatttttccatggagggc
BB1125. FF18 GGc gRNA F	GACTTTatagaattactattgaagag
BB1126. FF18 GGc gRNA R	AAACctcttcaatagtaattctatAA
BB1127. FF21 GGc gRNA F	GACTTTTCTTGGGTTGCCAAACTAAG
BB1128. FF21 GGc gRNA R	AAACCTTAGTTTGGCAACCCAAGAAA
BB1129. XII-2 GGc gRNA F	GACTTTTCGAGAGAGTCGCCGATAGT
BB1130. XII-2 GGc gRNA R	AAACACTATCGGCGACTCTCTCGAAA
BB1131. XII-5 GGc gRNA F	GACTTTttgtcacagtgtcacatcag
BB1132. XII-5 GGc gRNA R	AAACctgatgtgacactgtgacaaAA
BB1133. ARS308 GGc gRNA F	GACTTTCACTTGTCAAACAGAATATA
BB1134. ARS308 GGc gRNA R	AAACTATATTCTGTTTGACAAGTGAA
BB1135. ARS416 GGc gRNA F	GACTTTTAGTGCACTTACCCCACGTT
BB1136. ARS416 GGc gRNA R	AAACAACGTGGGGTAAGTGCACTAAA
BB1137. HIS3 GGc gRNA F	GACTTTGATCGAGTGCTCTATCGCTA
BB1138. HIS3 GGc gRNA R	AAACTAGCGATAGAGCACTCGATCAA
BB1149. mLink-3HA 4A Fv2	taATCGTCTCATCGGTCTCAATCCCCTTCTGGCATGTACCCCTACGACGTTCCCGACTACGCTtctTAtCCATAtGAtGTGCCAGAtTAC
BB1150. mLink-3HA 4A Rv2	atGCCGTCTCAggtctcagccactcgagTTAGGCGTAATCcGGGACATCATACGGATAtccCGCGTAaTCTGGCACaTCaTATGGaTAag
BB1180. Scarlet 3A F	GCATCGTCTCATCGGTCTCATatggttagtaaaggtgaagctg
BB1181. Scarlet 3A R	ATGCCGTCTCAGGTCTCAAGAACCAGTTGGGCCAGAAGGACCAGAtttatacaattcatccattcctcc
BB1182. Scarlet 4A F	GCATCGTCTCATCGGTCTCAATCCGGTCCTTCTGGCCCAACTGGCatggttagtaaaggtgaagctg
BB1183. Scarlet 4A R	ATGCCGTCTCAggtctcagccactcgagCTAtttatacaattcatccattcctcc
BB1216. VAM3 3b F	GCATCGTCTCATCGGTCTCATTCTATGTCCTTTTTCGACATCG
BB1217. VAM3 3b R	ATGCCGTCTCAggtctcaGGATctcgCTAACTTAATACAGCAAGCAATACCAC
BB1355. VPS21 3b F	GCATCGTCTCATCGGTCTCATTCTATGAACACATCAGTCACTTCCA
BB1356. VPS21 3b R	ATGCCGTCTCAggtctcaGGATctcgCTAACAACTGCAAGCACTGTTTG
BB1358. PIL1 3 F	GCATCGTCTCATCGGTCTCATATGCACAGAACTTACTCTTTAAGAAATTC
BB1359. PIL1 3 int R	ATGCCGTCTCATCcCTAGATGGTTGAACAGAACCTTC
BB1360. PIL1 3 int F	GCATCGTCTCAGgGACaGTAAGGACAAGATCACCGACAAAATC
BB1361. PIL1 3 R	ATGCCGTCTCAggtctcaGGATCCAGCTGTTGTTTGTTGGGGAAG
BB1365. TUB1 3b F	GCATCGTCTCATCGGTCTCATTCTATGAGAGAAGTTATTAGTATTAATGTCGGTCAAGCTGGTTGTC
BB1366. TUB1 3b R	ATGCCGTCTCAggtctcaGGATctcgTTAAAATTCCTCTTCCTCAGCG

### Sheet: 3 - Yeast strains used
Strain listed in order of appearance
Strain ID	Genotype	Source
BY4741	MATa his3Δ1 leu2Δ0 met15Δ0 ura3Δ0	ATCC #4040002
BBY1790	BY4741 FF18::TDH3p-Neon(gfp)-SSA1t	This study
BBY1887	BY4741 FF21::TDH3p-Neon(gfp)-SSA1t	This study
BBY1888	BY4741 XII-2::TDH3p-Neon(gfp)-SSA1t	This study
BBY1889	BY4741 XII-5::TDH3p-Neon(gfp)-SSA1t	This study
BBY1890	BY4741 ARS308::TDH3p-Neon(gfp)-SSA1t	This study
BBY1891	BY4741 ARS416::TDH3p-Neon(gfp)-SSA1t	This study
BBY1892	BY4741 HIS3::TDH3p-Neon(gfp)-SSA1t	This study
BBY1767	BY4741 FF18::RPL18Bp-Neon(gfp)-Link-2xPH(PLCd)	This study
BBY1768	BY4741 FF18::TEF2p-Neon(gfp)-Link-2xPH(PLCd)	This study
BBY1769	BY4741 FF18::TDH3p-Neon(gfp)-Link-2xPH(PLCd)	This study
BBY1770	BY4741 FF18::RPL18Bp-preCOX4-LinkNeon	This study
BBY1771	BY4741 FF18::TEF2p-preCOX4-LinkNeon	This study
BBY1772	BY4741 FF18::TDH3p-preCOX4-LinkNeon	This study
BBY1777	BY4741 FF18::RPL18Bp-Scarlet(rfp)-Link-2xPH	This study
BBY1778	BY4741 FF18::TEF2p-Scarlet(rfp)-Link-2xPH	This study
BBY1779	BY4741 FF18::TDH3p-Scarlet(rfp)-Link-2xPH	This study
BBY1780	BY4741 FF18::RPL18Bp-preCOX4-LinkScarlet(rfp)	This study
BBY1781	BY4741 FF18::TEF2p-preCOX4-LinkScarlet(rfp)	This study
BBY1782	BY4741 FF18::TDH3p-preCOX4-LinkScarlet(rfp)	This study
BBY1788	BY4741 FF18::RPL18Bp-Neon(gfp)	This study
BBY1789	BY4741 FF18::TEF2p-Neon(gfp)	This study
BBY1784	BY4741 FF18::RPL18Bp-3HA-2xPH	This study
BBY1785	BY4741 FF18::TEF2p-3HA-2xPH	This study
BBY1786	BY4741 FF18::TDH3p-3HA-2xPH	This study
BBY1799	BY4741 FF18::RPL18Bp-PRC1-3HA	This study
BBY1800	BY4741 FF18::TEF2p-PRC1-3HA	This study
BBY1801	BY4741 FF18::TDH3p-PRC1-3HA	This study
BBY1764	BY4741 FF18::RPL18Bp-Neon(gfp)-Link-SCS2(tmh)	This study
BBY1893	BY4741 FF18::RPL18Bp-Scarlet(rfp)-Link-SCS2tmh	This study
BBY1912	BY4741 FF18::RPL18Bp-RPC19-LinkNeon(gfp)-SSA1t FF21::RPL18Bp-RPC19-LinkScarlet(rfp)-SSA1t	This study
BBY1913	BY4741 FF18::RPL18Bp-SRM1-LinkNeon(gfp)-SSA1t FF21::RPL18Bp-SRM1-LinkScarlet(rfp)-SSA1t	This study
BBY1914	BY4741 FF18::RPL18Bp-SPC42-LinkNeon(gfp)-SSA1t FF21::RPL18Bp-SPC42-LinkScarlet(rfp)-SSA1t	This study
BBY1915	BY4741 FF18::RPL18Bp-Neon(gfp)-Link-TUB1-SSA1t FF21::RPL18Bp-Scarlet(rfp)-Link-TUB1-SSA1t	This study
BBY1916	BY4741 FF18::RPL18Bp-ARC35-LinkNeon(gfp)-SSA1t FF21::RPL18Bp-ARC35-LinkScarlet(rfp)-SSA1t	This study
BBY1917	BY4741 FF18::RPL18Bp-Neon(gfp)-Link-SCS2(tmh) FF21::RPL18Bp-Scarlet(rfp)-Link-SCS2(tmh)	This study
BBY1918	BY4741 FF18::RPL18Bp-Neon(gfp)-Link-SED5-SSA1t FF21::RPL18Bp-Scarlet(rfp)-Link-SED5-SSA1t	This study
BBY1920	BY4741 FF18::RPL18Bp-Neon(gfp)-Link-SFT2-SSA1t FF21::RPL18Bp-Scarlet(rfp)-Link-SFT2-SSA1t	This study
BBY1922	BY4741 FF18::RPL18Bp-Neon(gfp)-Link-2xPH(PLCd) FF21::RPL18Bp-Scarlet(rfp)-Link-2xPH(PLCd)	This study
BBY1923	BY4741 FF18::RPL18Bp-PIL1-LinkNeon(gfp)-SSA1t FF21::RPL18Bp-PIL1-LinkScarlet(rfp)-SSA1t	This study
BBY1924	BY4741 FF18::RPL18Bp-Neon(gfp)-Link-VPS21-SSA1t FF21::RPL18Bp-Scarlet(rfp)-Link-VPS21-SSA1t	This study
BBY1925	BY4741 FF18::RPL18Bp-SNF7-LinkNeon(gfp)-SSA1t FF21::RPL18Bp-SNF7-LinkScarlet(rfp)-SSA1t	This study
BBY1926	BY4741 FF18::RPL18Bp-Neon(gfp)-Link-YPT7-SSA1t FF21::RPL18Bp-Scarlet(rfp)-Link-YPT7-SSA1t	This study
BBY1927	BY4741 FF18::RPL18Bp-Neon(gfp)-Link-VAM3-SSA1t FF21::RPL18Bp-Scarlet(rfp)-Link-VAM3-SSA1t	This study
BBY1928	BY4741 FF18::RPL18Bp-PRC1-LinkNeon(gfp)-SSA1t FF21::RPL18Bp-PRC1-LinkScarlet(rfp)-SSA1t	This study
BBY1929	BY4741 FF18::RPL18Bp-Neon(gfp)-Link-ATG8-SSA1t FF21::RPL18Bp-Scarlet(rfp)-Link-ATG8-SSA1t	This study
BBY1930	BY4741 FF18::RPL18Bp-ERG6-LinkNeon(gfp)-SSA1t FF21::RPL18Bp-ERG6-LinkScarlet(rfp)-SSA1t	This study
BBY1931	BY4741 FF18::RPL18Bp-PDR16-LinkNeon(gfp)-SSA1t FF21::RPL18Bp-PDR16-LinkScarlet(rfp)-SSA1t	This study
BBY1932	BY4741 FF18::RPL18Bp-PEX25-LinkNeon(gfp)-SSA1t FF21::RPL18Bp-PEX25-LinkScarlet(rfp)-SSA1t	This study
BBY1933	BY4741 FF18::RPL18Bp-preCOX4-LinkNeon(gfp) FF21::RPL18Bp-preCOX4-LinkScarlet(rfp)	This study
BBY1934	BY4741 FF18::RPL18Bp-TOM70-LinkNeon(gfp) FF21::RPL18Bp-TOM70-LinkScarlet(rfp)	This study
BBY1935	BY4741 FF18::RPL18Bp-Neon(gfp) FF21::RPL18Bp-Neon(gfp)	This study
BBY1936	BY4741 FF18::TEF2p-Neon(gfp) FF21::TEF2p-Neon(gfp)	This study
BBY1937	BY4741 FF18::TDH3p-Neon(gfp) FF21::TDH3p-Neon(gfp)	This study
BBY1938	BY4741 FF18::RPL18Bp-Neon(gfp) FF21::RPL18Bp-Neon(gfp) XII-2::RPL18Bp-Neon(gfp)	This study
BBY1939	BY4741 FF18::TEF2p-Neon(gfp) FF21::TEF2p-Neon(gfp) XII-2::TEF2p-Neon(gfp)	This study
BBY1940	BY4741 FF18::TDH3p-Neon(gfp) FF21::TDH3p-Neon(gfp) XII-2::TDH3p-Neon(gfp)	This study
BBY1941	BY4741 FF18::RPL18Bp-Neon(gfp) FF21::RPL18Bp-Neon(gfp) XII-2::RPL18Bp-Neon(gfp) XII-5::RPL18Bp-Neon(gfp)	This study
BBY1942	BY4741 FF18::TEF2p-Neon(gfp) FF21::TEF2p-Neon(gfp) XII-2::TEF2p-Neon(gfp) XII-5::TEF2p-Neon(gfp)	This study
BBY1943	BY4741 FF18::TDH3p-Neon(gfp) FF21::TDH3p-Neon(gfp) XII-2::TDH3p-Neon(gfp) XII-5::TDH3p-Neon(gfp)	This study
BBY1944	BY4741 FF18::RPL18Bp-Neon(gfp) FF21::RPL18Bp-Neon(gfp) XII-2::RPL18Bp-Neon(gfp) XII-5::RPL18Bp-Neon(gfp) ARS308::RPL18Bp-Neon(gfp)	This study
BBY1945	BY4741 FF18::TEF2p-Neon(gfp) FF21::TEF2p-Neon(gfp) XII-2::TEF2p-Neon(gfp) XII-5::TEF2p-Neon(gfp) ARS308::TEF2p-Neon(gfp)	This study
BBY1946	BY4741 FF18::TDH3p-Neon(gfp) FF21::TDH3p-Neon(gfp) XII-2::TDH3p-Neon(gfp) XII-5::TDH3p-Neon(gfp) ARS308::TDH3p-Neon(gfp)	This study
BBY1947	BY4741 FF18::RPL18Bp-Neon(gfp) FF21::RPL18Bp-Neon(gfp) XII-2::RPL18Bp-Neon(gfp) XII-5::RPL18Bp-Neon(gfp) ARS308::RPL18Bp-Neon(gfp) ARS416::RPL18Bp-Neon(gfp)	This study
BBY1948	BY4741 FF18::TEF2p-Neon(gfp) FF21::TEF2p-Neon(gfp) XII-2::TEF2p-Neon(gfp) XII-5::TEF2p-Neon(gfp) ARS308::TEF2p-Neon(gfp) ARS416::TEF2p-Neon(gfp)	This study
BBY1949	BY4741 FF18::TDH3p-Neon(gfp) FF21::TDH3p-Neon(gfp) XII-2::TDH3p-Neon(gfp) XII-5::TDH3p-Neon(gfp) ARS308::TDH3p-Neon(gfp) ARS416::TDH3p-Neon(gfp)	This study
BBY1950	BY4741 FF18::RPL18Bp-Neon(gfp) FF21::RPL18Bp-Neon(gfp) XII-2::RPL18Bp-Neon(gfp) XII-5::RPL18Bp-Neon(gfp) ARS308::RPL18Bp-Neon(gfp) ARS416::RPL18Bp-Neon(gfp) HIS3::RPL18Bp-Neon(gfp)	This study
BBY1951	BY4741 FF18::TEF2p-Neon(gfp) FF21::TEF2p-Neon(gfp) XII-2::TEF2p-Neon(gfp) XII-5::TEF2p-Neon(gfp) ARS308::TEF2p-Neon(gfp) ARS416::TEF2p-Neon(gfp) HIS3::TEF2p-Neon(gfp)	This study
BBY1952	BY4741 FF18::TDH3p-Neon(gfp) FF21::TDH3p-Neon(gfp) XII-2::TDH3p-Neon(gfp) XII-5::TDH3p-Neon(gfp) ARS308::TDH3p-Neon(gfp) ARS416::TDH3p-Neon(gfp) HIS3::TDH3p-Neon(gfp)	This study
BBY1871	BY4741 FF18::RPL18Bp-Neon(gfp)-Link-VPS21-SSA1t	This study
BBY1872	BY4741 FF18::TEF2p-Neon(gfp)-Link-VPS21-SSA1t	This study
BBY1848	BY4741 FF18::RPL18Bp-SNF7-LinkNeon(gfp)-SSA1t	This study
BBY1812	BY4741 FF18::TEF2p-SNF7-LinkNeon(gfp)-SSA1t	This study
BBY1851	BY4741 FF18::RPL18Bp-Neon(gfp)-Link-VAM3-SSA1t	This study
BBY1814	BY4741 FF18::TEF2p-Neon(gfp)-Link-VAM3-SSA1t	This study
BBY1855	BY4741 FF18::RPL18Bp-PEX25-LinkNeon(gfp)-SSA1t	This study
BBY1818	BY4741 FF18::TEF2p-PEX25-LinkNeon(gfp)-SSA1t	This study
BBY1856	BY4741 FF18::TDH3p-PEX25-LinkNeon(gfp)-SSA1t	This study
BBY1791	BY4741 FF18::TEF2p-Envy(gfp)	This study
BBY1792	BY4741 FF18::TEF2p-ZsGreen1(gfp)	This study
BBY1873	BY4741 FF18::RPL18Bp-Scarlet(rfp)-Link-VPS21-SSA1t	This study
BBY1874	BY4741 FF18::TEF2p-Scarlet(rfp)-Link-VPS21-SSA1t	This study
BBY1862	BY4741 FF18::RPL18Bp-SNF7-LinkScarlet(rfp)-SSA1t	This study
BBY1830	BY4741 FF18::TEF2p-SNF7-LinkScarlet(rfp)-SSA1t	This study
BBY1865	BY4741 FF18::RPL18Bp-Scarlet(rfp)-Link-VAM3-SSA1t	This study
BBY1832	BY4741 FF18::TEF2p-Scarlet(rfp)-Link-VAM3-SSA1t	This study
BBY1869	BY4741 FF18::RPL18Bp-PEX25-LinkScarlet(rfp)-SSA1t	This study
BBY1836	BY4741 FF18::TEF2p-PEX25-LinkScarlet(rfp)-SSA1t	This study
BBY1870	BY4741 FF18::TDH3p-PEX25-LinkScarlet(rfp)-SSA1t	This study
